# Evolutionary pathways to antibiotic resistance are dependent upon environmental structure and bacterial lifestyle

**DOI:** 10.1101/581611

**Authors:** Alfonso Santos-Lopez, Christopher W. Marshall, Michelle R. Scribner, Daniel Snyder, Vaughn S. Cooper

**Author notes:** A.S-L. and C.W.M. contributed equally to this manuscript.

## Abstract

Bacterial populations vary in their stress tolerance and population structure depending upon whether growth occurs in well-mixed or structured environments. We hypothesized that evolution in biofilms would generate greater genetic diversity than well-mixed environments and lead to different pathways of antibiotic resistance. We used experimental evolution and whole genome sequencing to test how the biofilm lifestyle influenced the rate, genetic mechanisms, and pleiotropic effects of resistance to ciprofloxacin in *Acinetobacter baumannii* populations. Both evolutionary dynamics and the identities of mutations differed between lifestyle. Planktonic populations experienced selective sweeps of mutations including the primary topoisomerase drug targets, whereas biofilm-adapted populations acquired mutations in regulators of efflux pumps. An overall trade-off between fitness and resistance level emerged, wherein biofilm-adapted clones were less resistant than planktonic but more fit in the absence of drug. However, biofilm populations developed collateral sensitivity to cephalosporins, demonstrating the clinical relevance of lifestyle on the evolution of resistance.
