## Supplementary material for "Evolutionary pathways to antibiotic resistance are dependent upon environmental structure and bacterial lifestyle": Table S3

### Sheet: Mutation probabilities
		N at t=0	N at t=24	cell divisions	mutations	generations	mutations/bp
	Day 0	100	1000000000	1000000000	1000000	23.2535	0.25
	1	10000000	1000000000	990000000	990000	6.64386	0.2475
	2	10000000	1000000000	990000000	990000	6.64386	0.2475
	3	10000000	1000000000	990000000	990000	6.64386	0.2475
	4	10000000	1000000000	990000000	990000	6.64386	0.2475
	5	10000000	1000000000	990000000	990000	6.64386	0.2475
	6	10000000	1000000000	990000000	990000	6.64386	0.2475
	7	10000000	1000000000	990000000	990000	6.64386	0.2475
	8	10000000	1000000000	990000000	990000	6.64386	0.2475
	9	10000000	1000000000	990000000	990000	6.64386	0.2475
	10	10000000	1000000000	990000000	990000	6.64386	0.2475
	11	10000000	1000000000	990000000	990000	6.64386	0.2475
	12	10000000	1000000000	990000000	990000	6.64386	0.2475
	Total			12880000000	12880000	102.98	3.22
		Genome size	4000000
	Mean mutations/site		3.22
	Cumulative probability of mutations per site		0.981012
		if 1/2 as many mutations?	0.735759
		adeL gene size (bp)	1026
		mean adeL mutations day 1	256.5
